# PyInteraph2 and PyInKnife2 to analyze networks in protein structural ensembles

**DOI:** 10.1101/2020.11.22.381616

**Authors:** Valentina Sora, Matteo Tiberti, Shahriyar Mahdi Robbani, Joshua Rubin, Elena Papaleo

## Abstract

**Motivation:** Protein dynamic is essential for cellular functions. Due to the complex nature of non-covalent interactions and their long-range effects, the analysis of protein conformations using network theory can be enlightening. Protein Structure Networks (PSNs) rely on different philosophies, and the currently available tools suffer from limitations in terms of input formats, supported network models, and version control. Another issue is the precise definition of cutoffs for the network calculations and the assessment of the stability of the parameters, which ultimately affect the outcome of the analyses.

**Results:** We provide two open-source software packages, i.e., PyInteraph2 and PyInKnife2, to implement and analyze PSNs in a harmonized, reproducible, and documented manner. PyInteraph2 interfaces with multiple formats for protein ensembles and calculates a diverse range of network models with the possibility to integrate them into a macro-network and perform further downstream graph analyses. PyInKnife2 is a standalone package that supports the network models implemented in PyInteraph2. It employs a jackknife resampling approach to estimate the convergence of network properties and streamline the selection of distance cutoffs. Several functionalities are based on MDAnalysis and NetworkX, including parallelization, and are available for Python 3.7. PyInteraph2 underwent a massive restructuring in terms of setup, installation, and test support compared to the original PyInteraph software.

**Conclusions:** We foresee that the modular structure of the code and the version control system of GitHub will promote the transition to a community-driven effort, boost reproducibility, and establish harmonized protocols in the PSN field. As developers, we will guarantee the introduction of new functionalities, assistance, training of new contributors, and maintenance of the package.

**Availability:** The packages are available at https://github.com/ELELAB/pyinteraph2 and https://github.com/ELELAB/PyInKnife2 with guides provided within the packages.
