## Supplementary Table 1 for "PyInteraph2 and PyInKnife2 to analyze networks in protein structural ensembles"

### Sheet: Sheet1
SOFTWARE	PMID	INPUT FORMAT	EDGES	GRAPH ANALYSES	WEIGHTED vs UNWEIGHTED	SELECTION OF PARAMETERS	STANDALONE/WEBSERVER	GUI/COMMAND LINE	PLUGIN	VERSION CONTROL	PLATFORM
Bio3D (PSN)	32734663	dcd, ncdf, pdb	dccm, atomic contacts	only for dccm networks: filtering, communities, paths	weighted and unweighted	N.A.	standalone	command line	N.A.	GitHub	Linux, MacOS
gRINN	29800260	dcd,pdb,psf,trr,xtc	interaction energies	filtering, hubs, betweenss centrality, closeness centrality, paths	weighted	N.A.	standalone	GUI	N.A.	Bitbucket	Linux,MacOS
MD-Task	28575169	dcd,pdb,xtc,xyz	Cβ-Cβ contacts	betweenness centrality, average shortest path length	unweighted	N.A.	standalone	command line	N.A.	GitHub	Linux
NAPS	31106363	dcd,pdb	Cα-Cα, Cβ-Cβ, atom pairs, sc-sc contacts	filtering, connected components, hubs, different node centrality metrics, edge centrality, k-cliques, graph spectra, paths	weighted and unweighted	N.A.	webserver (with API)	GUI, command line	N.A.	N.A.	N.A.
PSN-Ensemble	23934896	pdb	sc-sc contacts	filtering, connected components, hubs, k-cliques, communities, junction residues, paths (+ lmi/dccm)	weighted and unweighted	Icrit	standalone	command line	N.A.	N.A.	Linux
PyInteraph2 and PyInKnife2	this publication;24702124; 28588190	> 20 formats (as supported by MDAnalysis)	sc-sc contacts, aggregated and individual networks (with h-bonds, salt bridges, hydrophobic contacts), knowledge-based energies	filtering, connected components, hubs, paths	weighted and unweighted	pcrit, jackknife resampling for distance cutoffs	standalone	command line	xPyder (PyMOL)	GitHub	Linux, MacOS
RIP-MD	30568854	dcdc, pdb, psf	aggregated and individual networks (with Cα-Cα, Cβ-Cβ, h-bonds, salt bridges, disulphide bridges, cation-pi; pi-pi; arg-arg; Van der Waals interactions; Coulomb potential)	filtering	weighted	N.A.	standalone	GUI, command line	VMD plugin	GitHub	Linux
WORDOM (PSN)	21387345	dcd	sc-sc contacts	filtering, hubs, connected components, paths (+lmi/dccm)	weighted and unweighted	Icrit	standalone	command line	N.A.	SourceForge	Linux
